# *De Novo* Design of Miniprotein Inhibitors of Bacterial Adhesins

**DOI:** 10.1101/2025.08.18.670751

**Authors:** Adam M. Chazin-Gray, Tuscan R. Thompson, Edward D. B. Lopatto, Pearl Magala, Patrick W. Erickson, Andrew C. Hunt, Anna Manchenko, Pavel Aprikian, Veronika Tchesnokova, Irina Basova, Denise A. Sanick, Kevin O. Tamadonfar, Morgan R. Timm, Jerome S. Pinkner, Karen W. Dodson, Alex Kang, Emily Joyce, Asim K. Bera, Aaron J. Schmitz, Ali H. Ellebedy, Kelli L. Hvorecny, Gianluca Interlandi, Mark J. Cartwright, Andyna Vernet, Sarai Bardales, Desmond White, Rachel E. Klevit, Evgeni V. Sokurenko, Scott J. Hultgren, David Baker

## Abstract

The rise of multidrug-resistant bacterial infections necessitates the discovery of novel antimicrobial strategies. Here, we show that protein design provides a generalizable means of generating new antimicrobials by neutralizing the function of bacterial adhesins, which are virulence factors critical in host-pathogen interactions. We *de novo* designed high-affinity miniprotein binders to FimH and Abp chaperone usher pili adhesins from uropathogenic *Escherichia coli* and *Acinetobacter baumannii*, respectively, which are implicated in mediating both uncomplicated and catheter-associated urinary tract infections (UTI) responsible for significant morbidity worldwide. The designed antagonists have high specificity and stability, disrupt bacterial recognition of host receptors, block biofilm formation, and are effective in treating and preventing murine models of uncomplicated and catheter-associated UTIs *in vivo*.
