## Supplementary data file 1 for "*De Novo* Design of Miniprotein Inhibitors of Bacterial Adhesins"

### Sheet: Sheet1
Purpose	Name	Vendor	Catalog #	Link
General - Equipment	UVP UVL-28 EL Series UV Lamp	Analytik Jena	95-0248-01	https://www.analytik-jena.us/products/lab-equipment/ultraviolet-products/uv-handlamps/uvp-el-series-uv-lamps/
General - Consumables	Protein LoBind® Tubes	Eppendorf	22431081	https://www.eppendorf.com/us-en/eShop-Products/Laboratory-Consumables/Tubes/Protein-LoBind-Tubes-p-PF-56251
General - Consumables	Nonstick, RNase-free Microfuge Tubes, 1.5 mL	Thermo Fisher Scientific	AM12400	https://www.thermofisher.com/order/catalog/product/AM12400
Enzymes	Q5® Hot Start High-Fidelity DNA Polymerase	New England BioLabs	M0493L	https://www.neb.com/en-us/products/m0493-q5-hot-start-high-fidelity-dna-polymerase#Product%20Information
Enzymes	AcuI	NEB	R0641L	https://www.neb.com/en-us/products/r0641-acui?srsltid=AfmBOoqZPa46vhpX2ziLN0Po5hCI7_4ZiLLTCVs9y0HsEWH2H6tHGjIQ
Enzymes	NEBNext Ultra II Q5	NEB	M0544X	https://www.neb.com/en-us/products/m0544-nebnext-ultra-ii-q5-master-mix
Enzymes	KAPA HiFi HotStart ReadyMix	Roche	9420398001	https://rochesequencingstore.com/catalog/kapa-hifi-hotstart-readymix/
qPCR	EvaGreen	biotium	#31000	https://biotium.com/product/evagreen-dye-20x-in-water/
General - Purification	SPRIselect Bead-Based Reagent	beckman coulter	B23319	https://www.beckman.com/reagents/genomic/cleanup-and-size-selection/size-selection
General - Purification	Amicon Ultra-0.5 Centrifugal Filter Unit, 30 kDa	Millipore Sigma	UFC503024	https://www.emdmillipore.com/US/en/product/Amicon-Ultra-0.5-Centrifugal-Filter-Unit,MM_NF-UFC503024?ReferrerURL=https%3A%2F%2Fwww.google.com%2F
General - Chemicals	Nuclease-Free Water (not DEPC-Treated)	Thermo Fisher Scientific	AM9937	https://www.thermofisher.com/order/catalog/product/AM9937
General - Chemicals	NaCl (5 M), RNase-free	Thermo Fisher Scientific	AM9760G	https://www.thermofisher.com/order/catalog/product/AM9759
General - Chemicals	PBS - Phosphate-Buffered Saline (10X) pH 7.4, RNase-free	Thermo Fisher Scientific	AM9624	https://www.thermofisher.com/order/catalog/product/AM9625
CFE	PUREfrex 2.0	Cosmo Bio USA	GFK-PF201-0.25-5-EX	https://www.cosmobiousa.com/pages/purefrex-protein-synthesis/purefrex-2-1
CFE	DnaK Mix	Cosmo Bio USA	GFK-PF003-0.5-EX	https://www.cosmobiousa.com/products/dnak-mix
CFE	GroE Mix	Cosmo Bio USA	GFK-PF004-0.5-EX	https://www.cosmobiousa.com/products/groe-mix
Reverse Transcription	EDTA (0.5 M), pH 8.0, RNase-free	Thermo Fisher Scientific	AM9260G	https://www.thermofisher.com/order/catalog/product/AM9260G
Reverse Transcription	MgCl2 (1 M)	Thermo Fisher Scientific	AM9530G	https://www.thermofisher.com/order/catalog/product/AM9530G
Reverse Transcription	SuperScript™ IV Reverse Transcriptase	Thermo Fisher Scientific	18090010	https://www.thermofisher.com/order/catalog/product/18090010
Reverse Transcription	Deoxynucleotide (dNTP) Solution Mix	New England BioLabs	N0447L	https://www.neb.com/en-us/products/n0447-deoxynucleotide-dntp-solution-mix
qPCR	Luna® Universal Probe qPCR Master Mix	New England BioLabs	M3004X	https://www.neb.com/products/m3004-luna-universal-probe-qpcr-master-mix#Product%20Information
Panning and Purification	StartingBlock (PBS) Blocking Buffer	Thermo Fisher Scientific	37578	https://www.thermofisher.com/order/catalog/product/37578?SID=srch-srp-37578
Panning and Purification	Tween-20	Thermo Fisher Scientific	J63314.K2	https://www.thermofisher.com/order/catalog/product/J63314.K2?SID=srch-srp-J63314.K3
Panning and Purification	Salmon Sperm DNA, sheared (10 mg/mL)	Thermo Fisher Scientific	AM9680	https://www.thermofisher.com/order/catalog/product/AM9680
Panning and Purification	Dynabeads™ MyOne™ Streptavidin T1	Thermo Fisher Scientific	65601	https://www.thermofisher.com/order/catalog/product/65601
Panning and Purification	His Mag Sepharose Ni	Cytiva	28967388	https://www.cytivalifesciences.com/en/us/shop/molecular-and-immunodiagnostics/magnetic-beads-and-kits/his-mag-sepharose-ni-p-05762
Click Display Oligo	click_disp_olg1	/5DBCON/AAATTCCA/i3Cyan/GCCGCCCCCCGTCCT
Click Display Oligo	click_disp_olg2	/5AzideN/AAAA/i5-TAMK/AAAAAAAAAAAAAAAAAAAAACC/3Puro/
PCR Oligo	ACH_OLG_3_lCD_F	AAACACGTGGCAAACATTCC
PCR Oligo	ACH_OLG_4_lCD_R	GTACTGTATGGCTCCGGTTT
PCR Oligo	ACH_OLG_85_pETCON_F	GGGTCGGCTTCGCATATG
PCR Oligo	ACH_OLG_86_pETCON_R	GGAACCTCCACCCTCGAG
PCR Oligo	ACH_OLG_16_lCD_template_full_1_R	GTACTGTATGGCTCCGGTTTttattccacgccgccccccgtcct
PCR Oligo	ACH_OLG_28_lCD_template_full_3_F	AAGAACTGAAGGACATtaatacgactcactatagggacaccacaacggtttccctctagaaataattttgtttaac
PCR Oligo	ACH_OLG_68_lCD9_miseq_offset0_F	TCTTTCCCTACACGACGCTCTTCCGATCTNNNNNNNNNNNNTCAGGAAGTGCGTCAGGA
PCR Oligo	ACH_OLG_69_lCD9_miseq_offset1_F	TCTTTCCCTACACGACGCTCTTCCGATCTNNNNNNNNNNNNNTCAGGAAGTGCGTCAGGA
PCR Oligo	ACH_OLG_70_lCD9_miseq_offset2_F	TCTTTCCCTACACGACGCTCTTCCGATCTNNNNNNNNNNNNNNTCAGGAAGTGCGTCAGGA
PCR Oligo	ACH_OLG_71_lCD9_miseq_offset3_F	TCTTTCCCTACACGACGCTCTTCCGATCTNNNNNNNNNNNNNNNTCAGGAAGTGCGTCAGGA
PCR Oligo	ACH_OLG_72_lCD9_miseq_offset0_R	GTGACTGGAGTTCAGACGTGTGCTCTTCCGATCTNNNNNNNNNNNNGGAACCACTTGCGGAACC
PCR Oligo	ACH_OLG_73_lCD9_miseq_offset1_R	GTGACTGGAGTTCAGACGTGTGCTCTTCCGATCTNNNNNNNNNNNNNGGAACCACTTGCGGAACC
PCR Oligo	ACH_OLG_74_lCD9_miseq_offset2_R	GTGACTGGAGTTCAGACGTGTGCTCTTCCGATCTNNNNNNNNNNNNNNGGAACCACTTGCGGAACC
PCR Oligo	ACH_OLG_75_lCD9_miseq_offset3_R	GTGACTGGAGTTCAGACGTGTGCTCTTCCGATCTNNNNNNNNNNNNNNNGGAACCACTTGCGGAACC
qPCR Oligo	ACH_OLG_9_lCD_qPCR_F	TGCTCCTGCTTCCCCATCAGCT
qPCR Oligo	ACH_OLG_10_lCD_qPCR_R	TGCAGCTGGAGAGGCAGCACTA
qPCR Oligo	ACH_OLG_11_lCD_qPCR_P	GGCTCCTTCGGCAGCTTCACCA
DNA Backbone	lCD9_1-3_inner	AACGATGATGCTCACTCTCGggtctcaTTCCGCAAGTGGTTCCCCAAGCGCAGGTGCTCCTGCTTCCCCATCAGCTCATCACCACCATCACCATCACCATCCGGCTCCTTCGGCAGCTTCACCAGCAGCGCCCGCTCCTAGTGCTGCCTCTCCAGCTGCAaggacggggggcggcgtggaataaAAACCGGAGCCATACAGTACAAACACGTGGCAAACATTCCAAGAACTGAAGGACATtaatacgactcactatagggacaccacaacggtttccctctagaaataattttgtttaactttaagaaggagatatacatatggagaaaaaaatcTCAGGAGGTGTAGCTATGCCGGGTGCGGAGGACGACGTGGTCGGATCCGCTCCGTCATCAGGAA…
